# Evolutionary divergence of LRRK2 interaction domains contributes to human- and mouse-specific protein interaction networks

**DOI:** 10.64898/2026.07.17.738869

**Authors:** Luca Ballotto, Pasquale Miglionico, Yibo Zhao, Luigi Bubacco, Francesco Raimondi, Elisa Greggio, Claudia Manzoni

**Author notes:** These authors contributed equally (Francesco Raimondi, Elisa Greggio, Claudia Manzoni).

## Abstract

Leucine-rich repeat kinase 2 (LRRK2) is a complex multidomain protein whose catalytic and protein–protein interaction domains regulate a wide range of cellular processes. To investigate whether evolutionary divergence of these domains contributes to species-specific differences in LRRK2 biology, we combined phylogenetic, sequence, interactome and structural analyses of human and mouse LRRK2. Phylogenetic analysis revealed that the catalytic core predates the acquisition of the N-terminal and C-terminal protein-protein interaction domains during LRRK2 evolution. Accordingly, despite the high overall sequence similarity between human and mouse LRRK2, sequence divergence was not uniformly distributed across the protein but was concentrated within protein–protein interaction domains, whereas the catalytic ROC–COR– kinase core displayed markedly higher conservation. Consistent with this pattern, comparison of curated human and mouse interactomes revealed substantial differences in protein interaction networks and associated biological pathways. Structural modelling of a subset of interactors further showed that predicted interaction interfaces are enriched for residues that differ between the two species, providing a structural rationale for altered interaction specificity. Together, these findings support the view that evolutionary divergence of LRRK2 protein–protein interaction domains contributes to species-specific interactome organization. These results provide an evolutionary framework for interpreting differences between human and mouse LRRK2 and highlight the importance of considering species-specific interaction networks when translating findings from experimental models.
