## Supplementary Table 3 for "Evolutionary divergence of LRRK2 interaction domains contributes to human- and mouse-specific protein interaction networks"

### Sheet: Sheet1
term_name	Semantic Group	Semantic Class	term_id	adjusted_p_value	negative_log10_of_adjusted_p_value	term_size	query_size	intersection_size	effective_domain_size	Species
positive regulation of receptor recycling	vesicle transport	synaptic vesicles recycling	GO:0001921	0.0216963	1.66361	15	81	3	26856	M. Musculus
positive regulation of synaptic vesicle endocytosis	vesicle transport	synaptic vesicle endocytosis	GO:1900244	0.0105593	1.97636	12	81	3	26856	M. Musculus
positive regulation of synaptic vesicle recycling	vesicle transport	synaptic vesicles recycling	GO:1903423	0.0216963	1.66361	15	81	3	26856	M. Musculus
regulation of calcium ion-dependent exocytosis	vesicle transport	exocytosis	GO:0017158	0.000507329	3.29471	46	81	5	26856	M. Musculus
regulation of norepinephrine uptake	vesicle transport	synaptic vesicle endocytosis	GO:0051621	0.0166385	1.77889	2	81	2	26856	M. Musculus
regulation of synaptic vesicle endocytosis	vesicle transport	synaptic vesicle endocytosis	GO:1900242	3.12485e-05	4.50517	27	81	5	26856	M. Musculus
regulation of synaptic vesicle recycling	vesicle transport	synaptic vesicles recycling	GO:1903421	1.45128e-06	5.83825	34	81	6	26856	M. Musculus
SNARE complex assembly	vesicle transport	exocytosis	GO:0035493	0.026645	1.57438	16	81	3	26856	M. Musculus
synaptic vesicle transport	vesicle transport	synaptic vesicle transport	GO:0048489	0.000358796	3.44515	43	81	5	26856	M. Musculus
positive regulation of substrate adhesion-dependent cell spreading	adhesion	adhesion	GO:1900026	0.000280649	3.55184	41	81	5	26856	M. Musculus
meiotic chromosome movement towards spindle pole	cell division	cell division	GO:0016344	0.0498177	1.30262	3	81	2	26856	M. Musculus
actin filament capping	cytoskeleton	actin	GO:0051693	4.77133e-06	5.32136	41	81	6	26856	M. Musculus
actin-myosin filament sliding	cytoskeleton	actin	GO:0033275	0.00793675	2.10036	11	81	3	26856	M. Musculus
Arp2/3 complex-mediated actin nucleation	cytoskeleton	actin	GO:0034314	4.77133e-06	5.32136	41	81	6	26856	M. Musculus
barbed-end actin filament capping	cytoskeleton	actin	GO:0051016	0.00202091	2.69445	26	81	4	26856	M. Musculus
muscle filament sliding	cytoskeleton	filaments	GO:0030049	0.00578477	2.23771	10	81	3	26856	M. Musculus
negative regulation of actin filament depolymerization	cytoskeleton	actin	GO:0030835	1.84065e-07	6.73503	47	81	7	26856	M. Musculus
negative regulation of microtubule polymerization	cytoskeleton	microtubule	GO:0031115	0.0216963	1.66361	15	81	3	26856	M. Musculus
positive regulation of lamellipodium assembly	cytoskeleton	lamellipodium	GO:0010592	5.47714e-05	4.26145	30	81	5	26856	M. Musculus
positive regulation of lamellipodium organization	cytoskeleton	lamellipodium	GO:1902745	0.000164791	3.78307	37	81	5	26856	M. Musculus
postsynaptic actin cytoskeleton organization	cytoskeleton	postsynaptic actin	GO:0098974	2.53248e-07	6.59645	26	81	6	26856	M. Musculus
postsynaptic cytoskeleton organization	cytoskeleton	postsynaptic actin	GO:0099188	5.18769e-07	6.28503	29	81	6	26856	M. Musculus
regulation of lamellipodium assembly	cytoskeleton	lamellipodium	GO:0010591	4.77133e-06	5.32136	41	81	6	26856	M. Musculus
vesicle transport along actin filament	cytoskeleton	actin	GO:0030050	0.0386569	1.41277	18	81	3	26856	M. Musculus
intracellular distribution of mitochondria	mitochondria	mitochondria dynamics	GO:0048312	6.90975e-05	4.16054	12	81	4	26856	M. Musculus
mitochondrial fission	mitochondria	mitochondria dynamics	GO:0000266	0.0271704	1.5659	49	81	4	26856	M. Musculus
mitochondrial fragmentation involved in apoptotic process	mitochondria	apoptosis	GO:0043653	0.0105593	1.97636	12	81	3	26856	M. Musculus
mitochondrion distribution	mitochondria	mitochondria dynamics	GO:0048311	0.00171393	2.76601	25	81	4	26856	M. Musculus
mitochondrion morphogenesis	mitochondria	mitochondria dynamics	GO:0070584	0.00693336	2.15906	35	81	4	26856	M. Musculus
regulation of mitochondrial fission	mitochondria	mitochondria dynamics	GO:0090140	0.00778218	2.1089	36	81	4	26856	M. Musculus
positive regulation of dendritic spine morphogenesis	neuron development	neuron projection arborization	GO:0061003	5.47714e-05	4.26145	30	81	5	26856	M. Musculus
regulation of neuron maturation	neuron development	neuron development	GO:0014041	0.0386569	1.41277	18	81	3	26856	M. Musculus
negative regulation of dephosphorylation	protein metabolism	protein dynamics	GO:0035305	0.0229781	1.63869	47	81	4	26856	M. Musculus
negative regulation of protein dephosphorylation	protein metabolism	protein dynamics	GO:0035308	0.00420489	2.37625	31	81	4	26856	M. Musculus
positive regulation of protein export from nucleus	protein metabolism	protein transport	GO:0046827	0.0386569	1.41277	18	81	3	26856	M. Musculus
positive regulation of protein targeting to membrane	protein metabolism	protein transport	GO:0090314	3.7952e-05	4.42077	28	81	5	26856	M. Musculus
protein refolding	protein metabolism	folding	GO:0042026	0.0458053	1.33908	19	81	3	26856	M. Musculus
regulation of protein export from nucleus	protein metabolism	protein transport	GO:0046825	0.0087055	2.06021	37	81	4	26856	M. Musculus
regulation of protein targeting to membrane	protein metabolism	protein transport	GO:0090313	0.000105942	3.97493	34	81	5	26856	M. Musculus
behavioral response to cocaine	signaling	cocaine	GO:0048148	0.0386569	1.41277	18	81	3	26856	M. Musculus
ER-nucleus signaling pathway	signaling	ER-nucleus	GO:0006984	0.0192826	1.71484	45	81	4	26856	M. Musculus
G protein-coupled receptor signaling pathway involved in heart process	signaling	Gproteins	GO:0086103	0.026645	1.57438	16	81	3	26856	M. Musculus
clathrin coat disassembly	vesicle transport	endocytosis	GO:0072318	8.14e-05	4.08949	7	378	5	21010	H. Sapiens
regulation of late endosome to lysosome transport	vesicle transport	endocytosis	GO:1902822	0.0125617	1.90095	3	378	3	21010	H. Sapiens
regulation of synaptic vesicle endocytosis	vesicle transport	synaptic vesicle endocytosis	GO:1900242	0.0376994	1.42367	19	378	5	21010	H. Sapiens
regulation of synaptic vesicle recycling	vesicle transport	synaptic vesicles recycling	GO:1903421	2.61e-05	4.5835	26	378	8	21010	H. Sapiens
regulation of vacuolar transport	vesicle transport	vacuolar transport	GO:1903335	0.0125617	1.90095	3	378	3	21010	H. Sapiens
synaptic vesicle transport	vesicle transport	synaptic vesicle transport	GO:0048489	0.0140258	1.85307	40	378	7	21010	H. Sapiens
synaptic vesicle uncoating	vesicle transport	synaptic vesicle uncoating	GO:0016191	0.0032685	2.48565	6	378	4	21010	H. Sapiens
vesicle uncoating	vesicle transport	synaptic vesicle uncoating	GO:0072319	1.93e-06	5.7155	8	378	6	21010	H. Sapiens
negative regulation of oxidative stress-induced intrinsic apoptotic signaling pathway	apoptosis	oxidative stress	GO:1902176	0.0237151	1.62497	29	378	6	21010	H. Sapiens
positive regulation of signal transduction by p53 class mediator	apoptosis	p53	GO:1901798	0.002866	2.54272	32	378	7	21010	H. Sapiens
regulation of oxidative stress-induced intrinsic apoptotic signaling pathway	apoptosis	oxidative stress	GO:1902175	0.0140258	1.85307	40	378	7	21010	H. Sapiens
chaperone-mediated autophagy	autophagy	chaperone-mediated autophagy	GO:0061684	1.28e-07	6.89345	15	378	8	21010	H. Sapiens
asymmetric cell division	cell division	cell division	GO:0008356	0.0495262	1.30516	20	378	5	21010	H. Sapiens
Arp2/3 complex-mediated actin nucleation	cytoskeleton	actin	GO:0034314	0.0489517	1.31023	48	378	7	21010	H. Sapiens
positive regulation of lamellipodium assembly	cytoskeleton	lamellipodium	GO:0010592	5.03e-05	4.29843	28	378	8	21010	H. Sapiens
positive regulation of lamellipodium organization	cytoskeleton	lamellipodium	GO:1902745	2.39e-05	4.62092	36	378	9	21010	H. Sapiens
regulation of lamellipodium assembly	cytoskeleton	lamellipodium	GO:0010591	5.14e-05	4.28924	39	378	9	21010	H. Sapiens
regulation of deoxyribonuclease activity	DNA metabolism	DNA metabolism	GO:0032070	0.000933888	3.02971	10	378	5	21010	H. Sapiens
regulation of nuclease activity	DNA metabolism	DNA metabolism	GO:0032069	0.00414358	2.38262	22	378	6	21010	H. Sapiens
mitochondrial fission	mitochondria	mitochondria dynamics	GO:0000266	0.00126057	2.89943	41	378	8	21010	H. Sapiens
mitophagy	mitochondria	mitophagy	GO:0000423	5.14e-05	4.28924	39	378	9	21010	H. Sapiens
negative regulation of establishment of protein localization to mitochondrion	mitochondria	mitochondria dynamics	GO:1903748	0.0148222	1.82909	8	378	4	21010	H. Sapiens
parkin-mediated stimulation of mitophagy in response to mitochondrial depolarization	mitochondria	mitophagy	GO:0061734	0.0032685	2.48565	6	378	4	21010	H. Sapiens
positive regulation of autophagy of mitochondrion in response to mitochondrial depolarization	mitochondria	mitophagy	GO:1904925	0.00699078	2.15547	14	378	5	21010	H. Sapiens
positive regulation of mitophagy in response to mitochondrial depolarization	mitochondria	mitophagy	GO:0098779	0.000933888	3.02971	10	378	5	21010	H. Sapiens
regulation of autophagy of mitochondrion	mitochondria	mitophagy	GO:1903146	0.0117517	1.9299	39	378	7	21010	H. Sapiens
regulation of autophagy of mitochondrion in response to mitochondrial depolarization	mitochondria	mitophagy	GO:1904923	0.0103316	1.98583	15	378	5	21010	H. Sapiens
regulation of mitochondrial fission	mitochondria	mitochondria dynamics	GO:0090140	0.0291969	1.53466	30	378	6	21010	H. Sapiens
response to mitochondrial depolarisation	mitochondria	mitophagy	GO:0098780	0.00305976	2.51431	21	378	6	21010	H. Sapiens
neuron projection arborization	neuron development	neuron projection arborization	GO:0140058	0.0432259	1.36426	32	378	6	21010	H. Sapiens
substantia nigra development	neuron development	substantia nigra development	GO:0021762	9.13e-07	6.03968	46	378	11	21010	H. Sapiens
chaperone cofactor-dependent protein refolding	protein metabolism	folding	GO:0051085	0.0356584	1.44784	31	378	6	21010	H. Sapiens
inclusion body assembly	protein metabolism	inclusion body	GO:0070841	1.27e-05	4.89702	24	378	8	21010	H. Sapiens
negative regulation of ubiquitin protein ligase activity	protein metabolism	protein dynamics	GO:1904667	0.043212	1.3644	10	378	4	21010	H. Sapiens
negative regulation of ubiquitin-protein transferase activity	protein metabolism	protein dynamics	GO:0051444	0.0495262	1.30516	20	378	5	21010	H. Sapiens
positive regulation of protein export from nucleus	protein metabolism	protein transport	GO:0046827	3.37e-05	4.47271	18	378	7	21010	H. Sapiens
protein refolding	protein metabolism	folding	GO:0042026	0.00414358	2.38262	22	378	6	21010	H. Sapiens
regulation of protein export from nucleus	protein metabolism	protein transport	GO:0046825	0.000267376	3.57288	34	378	8	21010	H. Sapiens
regulation of ubiquitin protein ligase activity	protein metabolism	protein dynamics	GO:1904666	0.0120305	1.91972	26	378	6	21010	H. Sapiens
ribosomal small subunit assembly	protein metabolism	protein dynamics	GO:0000028	3.37e-05	4.47271	18	378	7	21010	H. Sapiens
